# Genetic diversity analysis of Chinese plum (*Prunus salicina* L.) based on whole-genome resequencing

**DOI:** 10.1101/2020.08.28.271411

**Authors:** Xiao Wei, Fei Shen, Qiuping Zhang, Ning Liu, Yuping Zhang, Ming Xu, Shuo Liu, Yujun Zhang, Xiaoxue Ma, Weisheng Liu

## Abstract

Chinese plum (*Prunus salicina* L.), also known as Japanese plum, is gaining importance due to their extensive genetic diversity and nutritional attributes beneficial for human health. Single-nucleotide polymorphisms (SNPs) are the most abundant form of genomic polymorphisms and are widely used in population genetics research. Here, we construed high-density haplotype map by whole-genome resequencing of 67 *Prunus* accessions with a depth of ~20× to evaluate the genome-level diversity and population structure. The phylogenetic analysis, the principal component analysis, and the population structure profiling, indicated that the 67 plum accessions could be classified into four groups corresponding to their origin location, the southern cultivar group (SCG), the northern cultivar group (NCG), the foreign cultivar group (FG), and the mixed cultivar group (MG). Some cultivars from South China were clustered with the other three groups. The genetic diversity indices including the private allele number, the observed heterozygosity, the expected heterozygosity, and the nucleotide diversity of the SCG were higher than those of the NCG. The gene flow from the SCG to the FG was detected as well. We concluded that the origin center of Chinese plum was at the Yangtze River Basin in South China. This study provided genetic variation features and population structure of Chinese plum cultivars, laying a foundation for breeders to use diverse germplasm and allelic variants for improving Chinese plum varieties.
