## Supplemental table1 for "Genetic diversity analysis of Chinese plum (*Prunus salicina* L.) based on whole-genome resequencing"

### Sheet: Table S1
Table S1. List of the Prunus accessionss used in this study.
Accession number	Accession name	Systematic name	Origin	Total clean reads (Gb)	Clean reads Number	Mapped reads number	Properly paired reads number	Mapping rate
L04	'Wanshuhuanai'	P. salicina	Fujian, China	9395487450	62636583	54803915	40968732	0.874951
L05	'Cuipinwannai'	P. salicina	Fujian, China	8827507500	58850050	51576090	38207776	0.876398
L06	'Changlixiangjiaoli'	P. simonii	Hebei, China	6105700050	40704667	35453769	26640800	0.871
L07	'Changlixiangbian'	P. simonii	Hebei, China	5972777850	39818519	34677441	25588200	0.870887
L09	'Xingyikongxinli'	P. salicina	Guizhou, China	6840252150	45601681	39745704	29893490	0.871584
L10	'Tiankanmali'	P. salicina	Sichuan, China	9329034000	62193560	54636534	41017200	0.878492
L11	'Jinshali'	P. salicina	Yunan, China	8576789400	57178596	50608181	38178594	0.88509
L12	'Cehengjixueli'	P. salicina	Guizhou, China	8166594600	54443964	47836700	35588014	0.878641
L13	'Abazhoumeiguili'	P. salicina	Sichuan, China	6995580900	46637206	41077417	30376110	0.880786
L14	'Huahongli'	P. salicina	Yunan, China	7773860550	51825737	45215956	33914852	0.872461
L15	'Zhenyuanqiyuexiang'	P. salicina	Guizhou, China	7420601250	49470675	43674626	32831976	0.882839
L17	'Zhushali'	P. salicina	Yunan, China	6560612100	43737414	38070890	28039372	0.870442
L18	'Cuihongli'	P. salicina	Sichuan, China	7317936300	48786242	42827061	31868088	0.877851
L19	'Yanzhili'	P. salicina	Fujian, China	7983327750	53222185	46539329	34622802	0.874435
L20	'Fujianfurongli'	P. salicina	Fujian, China	7759527600	51730184	45386037	33812852	0.877361
L21	'Damili'	P. salicina	Guangdong, China	7730355600	51535704	44939001	33250106	0.871997
L22	'Changkuangsanhuali'	P. salicina	Guangdong, China	9612434100	64082894	54935390	40214664	0.857255
L23	'Heyuansanhuali'	P. salicina	Guangdong, China	11057616600	73717444	64588003	48068924	0.876156
L24	'Tongkeli'	P. salicina	Guangxi, China	5547509250	36983395	32447941	24031100	0.877365
L25	'Kuaishili'	P. salicina	Guangdong, China	7301666400	48677776	42238883	30943434	0.867724
L26	'Saozouli'	P. salicina	Guangxi, China	5402943750	36019625	31307232	22749962	0.869172
L27	'Shuili'	P. salicina	Guangxi, China	7001758950	46678393	40821621	30337898	0.874529
L28	'Qingpihongxin'	P. salicina	Guangdong, China	8173624500	54490830	47786930	35759958	0.876972
L30	'Tianmumili'	P. salicina	Zhejiang, China	7962495300	53083302	46594203	34600758	0.877756
L31	'Fenghuali'	P. salicina	Zhejiang, China	5222206350	34814709	29865200	18896520	0.857833
L32	'Zaohuangli'	P. salicina	Anhui, China	7524693000	50164620	44430519	33768570	0.885694
L33	'Hongxinli'	P. salicina	Anhui, China	7682135400	51214236	44628026	33222616	0.871399
L34	'Huangguli'	P. salicina	Zhejiang, China	5385499650	35903331	31555527	23803902	0.878902
L35	'Zuili'	P. salicina	Zhejiang, China	5576970750	37179805	32111920	23659332	0.863693
L37	'Lushanli'	P. salicina	Jiangxi, China	7638528900	50923526	44556658	33231084	0.874972
L38	'Jinganzhushali'	P. salicina	Jiangxi, China	5720691150	38137941	33374480	24776884	0.875099
L39	'Jaiqingzi'	P. salicina	Jiangsu, China	6735133950	44900893	39216141	28900146	0.873393
L40	'Dahuili'	P. salicina	Henan, China	9220417500	61469450	53740118	39780940	0.874257
L41	'Zhengzhouzaoli'	P. salicina	Henan, China	5908869900	39392466	34352789	25270212	0.872065
L42	'Fulihong'	P. salicina	Shaanxi, China	5441730750	36278205	31705376	23630390	0.873951
L43	'Yuhuangli'	P. salicina	Shaanxi, China	5722979100	38153194	33481383	24947916	0.877551
L45	'Daqingke'	P. salicina	Shandong, China	5515196850	36767979	32208684	23903984	0.875998
L46	'Pingdingxiang'	P. salicina	Shandong, China	7345853850	48972359	42930107	31810904	0.876619
L47	'Huangli'	P. salicina	Shandong, China	7612257300	50748382	44436148	33131200	0.875617
L48	'Wuxiangli'	P. salicina	Hebei, China	5457800400	36385336	31869144	23469570	0.875879
L50	'Lihe'	P. salicina	Hebei, China	6054361800	40362412	35401653	26515770	0.877095
L51	'Jinxiqiuli'	P. salicina	Liaoning, China	6298602600	41990684	36405927	27258356	0.867
L52	'Qiyuexiang'	P. salicina	Liaoning, China	5895009300	39300062	34564133	26225272	0.879493
L53	'Pingguoli'	P. salicina	Liaoning, China	6029386050	40195907	35250551	26598292	0.876969
L54	'Satsuma'	P. salicina	USA	6018043500	40120290	35258598	26574150	0.878822
L56	'Brace'	P. salicina	USA	6249588150	41663921	36243087	27138258	0.869891
L57	'Bullbank'	P. salicina	USA	6373244400	42488296	37006297	27637674	0.870976
L58	'Santa Rosa'	P. salicina	USA	7491876600	49945844	43919600	32977426	0.879344
L59	'Angeleno'	P. salicina	USA	8020277700	53468518	46926154	35333988	0.877641
L61	'Beauty'	P. salicina	USA	5879945400	39199636	34359651	25529508	0.87653
L62	'Fortune'	P. salicina	USA	5656700100	37711334	32841832	24504934	0.870874
L63	'Friar'	P. salicina	USA	5638128750	37587525	32809496	24550840	0.872883
L69	'Dashizaosheng'	P. salicina	Japan	8228993400	54859956	48030614	36042656	0.875513
L70	'Zaoshengyueguang'	P. salicina	Japan	6341331150	42275541	37118017	28106368	0.878002
L71	'Qiuji'	P. salicina	Japan	5955871050	39705807	34686803	26263062	0.873595
L72	'Yuanshuai'	P. salicina	Japan	9191344650	61275631	53239344	39715778	0.86885
L73	'Hongshou'	P. salicina	Japan	5771708700	38478058	33907893	25575280	0.881227
L74	'Guiyang'	P. salicina	Japan	6414526500	42763510	37420213	27817768	0.87505
L75	'Dashizhongsheng'	P. salicina	Japan	6103404600	40689364	35871053	27704418	0.881583
L76	'Jingshang'	P. salicina	Japan	5391934350	35946229	31559671	23871656	0.877969
L77	'Guofeng2'	P. salicina	Liaoning, China	5789855400	38599036	34151783	26184968	0.884783
L78	'Guofeng7'	P. salicina	Liaoning, China	6279287100	41861914	36694688	28036870	0.876565
L79	'Guofeng17'	P. salicina	Liaoning, China	6110408400	40736056	35846007	27207472	0.879958
L80	'Guomei'	P. salicina	Liaoning, China	8319453450	55463023	48864365	37063720	0.881026
L81	'Guoli'	P. salicina	Liaoning, China	6367575750	42450505	37232763	28186462	0.877086
YB01	'Xiangjiaoli'	P. salicina	Liaoning, China	6687183450	44581223	38710414	29472510	0.868312
YB02	'Qiuxiang'	P. salicina	Liaoning, China	5555010600	37033404	32126248	24498476	0.867494
